# A Bioinformatician, Computer Scientist, and Geneticist lead bioinformatic tool development - which one is better?

**DOI:** 10.1101/2024.08.25.609622

**Authors:** Paul P. Gardner

## Abstract

The development of accurate bioinformatic software tools is crucial for the effective analysis of complex biological data. This study examines the relationship between the academic department affiliations of authors and the accuracy of the bioinformatic tools they develop. By analyzing a corpus of previously benchmarked bioinformatic software tools, we mapped bioinformatic tools to the academic fields of the corresponding authors and evaluated tool accuracy by field. Our results suggest that “Medical Informatics” outperforms all other fields in bioinformatic software accuracy, with a mean proportion of wins in accuracy rankings exceeding the null expectation. In contrast, tools developed by authors affiliated with “Bioinformatics” and “Engineering” fields tend to be less accurate. However, after correcting for multiple testing, no result is statistically significant (*p >* 0.05). Our findings reveal no strong association between academic field and bioinformatic software accuracy. These findings suggest that the development of interdisciplinary software applications can be effectively undertaken by any department with sufficient resources and training.
