## Supplementary Table 1 for "A Bioinformatician, Computer Scientist, and Geneticist lead bioinformatic tool development - which one is better?"

### Sheet: Summary of benchmarks
type	benchmarkPubNumber	pubmedID	benchmarkRankNumber	numTools	accuracyMetric	accuracySource	publicationTitle
biomolecular interactions	9	20617200	34	9	AUC-AIMed	Table 2	A Comprehensive Benchmark of Kernel Methods to Extract Protein–Protein Interactions from Literature
biomolecular interactions	9	20617200	35	9	AUC-BioInfer	Table 2	A Comprehensive Benchmark of Kernel Methods to Extract Protein–Protein Interactions from Literature
biomolecular interactions	9	20617200	36	9	AUC-HPRD50	Table 2	A Comprehensive Benchmark of Kernel Methods to Extract Protein–Protein Interactions from Literature
biomolecular interactions	9	20617200	37	9	AUC-IEPA	Table 2	A Comprehensive Benchmark of Kernel Methods to Extract Protein–Protein Interactions from Literature
biomolecular interactions	9	20617200	38	9	AUC-LLL	Table 2	A Comprehensive Benchmark of Kernel Methods to Extract Protein–Protein Interactions from Literature
biomolecular interactions	68	25760244	128	9	AUC	Table 1.	An assessment of bacterial small RNA target prediction programs.
eDNA	35	22574964	77	4	Mean Sensitivity	Table 2	A comparative evaluation of sequence classification programs
eDNA	35	22574964	78	4	Mean Precision	Table 2	A comparative evaluation of sequence classification programs
eDNA	35	22574964	79	4	Mean Sensitivity	Table 6	A comparative evaluation of sequence classification programs
eDNA	35	22574964	80	4	Mean Precision	Table 6	A comparative evaluation of sequence classification programs
eDNA	43	28052134	89	5	Genus F-measure	Fig 7.	Assessment of Common and Emerging Bioinformatics Pipelines for Targeted Metagenomics.
eDNA	51	28934964	100	11	F1	Fig1a	Comprehensive benchmarking and ensemble approaches for metagenomic classifiers.
eDNA	65	26778510	120	14	Pearson Correlation Coefficient	Table 1	An evaluation of the accuracy and speed of metagenome analysis tools
eDNA	65	26778510	121	14	MCC	Table 2	An evaluation of the accuracy and speed of metagenome analysis tools
eDNA	65	26778510	122	14	SEN	Table 2	An evaluation of the accuracy and speed of metagenome analysis tools
eDNA	65	26778510	123	14	SPEC	Table 2	An evaluation of the accuracy and speed of metagenome analysis tools
eDNA	65	26778510	124	14	logOddsGenus	Figure 2	An evaluation of the accuracy and speed of metagenome analysis tools
eDNA	65	26778510	125	14	logOddsPhylum	Figure 2	An evaluation of the accuracy and speed of metagenome analysis tools
genome assembly	3	25198770	6	9	NGA50	Fig. 2A S.aureus (COL) Mis2x150bp	Jünemann S, Prior K, Albersmeier A, Albaum S, Kalinowski J, Goesmann A, Stoye J, Harmsen D. GABenchToB: a genome assembly benchmark tuned on bacteria and benchtop sequencers. PloS one. 2014 Sep 8;9(9):e107014.
genome assembly	3	25198770	7	9	Misassemblies	Fig. 2B S.aureus (COL) Mis2x150bp	Jünemann S, Prior K, Albersmeier A, Albaum S, Kalinowski J, Goesmann A, Stoye J, Harmsen D. GABenchToB: a genome assembly benchmark tuned on bacteria and benchtop sequencers. PloS one. 2014 Sep 8;9(9):e107014.
genome assembly	3	25198770	8	9	NGA50	Fig. 2A E.coli (SAKAI) Mis2x150bp	Jünemann S, Prior K, Albersmeier A, Albaum S, Kalinowski J, Goesmann A, Stoye J, Harmsen D. GABenchToB: a genome assembly benchmark tuned on bacteria and benchtop sequencers. PloS one. 2014 Sep 8;9(9):e107014.
genome assembly	3	25198770	9	9	Misassemblies	Fig. 2B E.coli (SAKAI) Mis2x150bp	Jünemann S, Prior K, Albersmeier A, Albaum S, Kalinowski J, Goesmann A, Stoye J, Harmsen D. GABenchToB: a genome assembly benchmark tuned on bacteria and benchtop sequencers. PloS one. 2014 Sep 8;9(9):e107014.
genome assembly	3	25198770	10	9	NGA50	Fig. 2A S.aureus (COL) Mis2x250bp	Jünemann S, Prior K, Albersmeier A, Albaum S, Kalinowski J, Goesmann A, Stoye J, Harmsen D. GABenchToB: a genome assembly benchmark tuned on bacteria and benchtop sequencers. PloS one. 2014 Sep 8;9(9):e107014.
genome assembly	3	25198770	11	9	Misassemblies	Fig. 2B S.aureus (COL) Mis2x250bp	Jünemann S, Prior K, Albersmeier A, Albaum S, Kalinowski J, Goesmann A, Stoye J, Harmsen D. GABenchToB: a genome assembly benchmark tuned on bacteria and benchtop sequencers. PloS one. 2014 Sep 8;9(9):e107014.
genome assembly	3	25198770	12	9	NGA50	Fig. 2A E.coli (SAKAI) Mis2x250bp	Jünemann S, Prior K, Albersmeier A, Albaum S, Kalinowski J, Goesmann A, Stoye J, Harmsen D. GABenchToB: a genome assembly benchmark tuned on bacteria and benchtop sequencers. PloS one. 2014 Sep 8;9(9):e107014.
genome assembly	3	25198770	13	9	Misassemblies	Fig. 2B E.coli (SAKAI) Mis2x250bp	Jünemann S, Prior K, Albersmeier A, Albaum S, Kalinowski J, Goesmann A, Stoye J, Harmsen D. GABenchToB: a genome assembly benchmark tuned on bacteria and benchtop sequencers. PloS one. 2014 Sep 8;9(9):e107014.
genome assembly	3	25198770	14	9	NGA50	Fig. 2A M.tuberculosis (H37) Mis2x250bp	Jünemann S, Prior K, Albersmeier A, Albaum S, Kalinowski J, Goesmann A, Stoye J, Harmsen D. GABenchToB: a genome assembly benchmark tuned on bacteria and benchtop sequencers. PloS one. 2014 Sep 8;9(9):e107014.
genome assembly	3	25198770	15	9	Misassemblies	Fig. 2B M.tuberculosis (H37) Mis2x250bp	Jünemann S, Prior K, Albersmeier A, Albaum S, Kalinowski J, Goesmann A, Stoye J, Harmsen D. GABenchToB: a genome assembly benchmark tuned on bacteria and benchtop sequencers. PloS one. 2014 Sep 8;9(9):e107014.
genome assembly	3	25198770	16	9	NGA50	Fig. 2A S.aureus (COL) PGM200bp	Jünemann S, Prior K, Albersmeier A, Albaum S, Kalinowski J, Goesmann A, Stoye J, Harmsen D. GABenchToB: a genome assembly benchmark tuned on bacteria and benchtop sequencers. PloS one. 2014 Sep 8;9(9):e107014.
genome assembly	3	25198770	17	9	Misassemblies	Fig. 2B S.aureus (COL) PGM200bp	Jünemann S, Prior K, Albersmeier A, Albaum S, Kalinowski J, Goesmann A, Stoye J, Harmsen D. GABenchToB: a genome assembly benchmark tuned on bacteria and benchtop sequencers. PloS one. 2014 Sep 8;9(9):e107014.
genome assembly	3	25198770	18	9	NGA50	Fig. 2A E.coli (SAKAI) PGM200bp	Jünemann S, Prior K, Albersmeier A, Albaum S, Kalinowski J, Goesmann A, Stoye J, Harmsen D. GABenchToB: a genome assembly benchmark tuned on bacteria and benchtop sequencers. PloS one. 2014 Sep 8;9(9):e107014.
genome assembly	3	25198770	19	9	Misassemblies	Fig. 2B E.coli (SAKAI) PGM200bp	Jünemann S, Prior K, Albersmeier A, Albaum S, Kalinowski J, Goesmann A, Stoye J, Harmsen D. GABenchToB: a genome assembly benchmark tuned on bacteria and benchtop sequencers. PloS one. 2014 Sep 8;9(9):e107014.
genome assembly	3	25198770	20	9	NGA50	Fig. 2A S.aureus (COL) PGM400bp	Jünemann S, Prior K, Albersmeier A, Albaum S, Kalinowski J, Goesmann A, Stoye J, Harmsen D. GABenchToB: a genome assembly benchmark tuned on bacteria and benchtop sequencers. PloS one. 2014 Sep 8;9(9):e107014.
genome assembly	3	25198770	21	9	Misassemblies	Fig. 2B S.aureus (COL) PGM400bp	Jünemann S, Prior K, Albersmeier A, Albaum S, Kalinowski J, Goesmann A, Stoye J, Harmsen D. GABenchToB: a genome assembly benchmark tuned on bacteria and benchtop sequencers. PloS one. 2014 Sep 8;9(9):e107014.
genome assembly	3	25198770	22	9	NGA50	Fig. 2A E.coli (SAKAI) PGM400bp	Jünemann S, Prior K, Albersmeier A, Albaum S, Kalinowski J, Goesmann A, Stoye J, Harmsen D. GABenchToB: a genome assembly benchmark tuned on bacteria and benchtop sequencers. PloS one. 2014 Sep 8;9(9):e107014.
genome assembly	3	25198770	23	9	Misassemblies	Fig. 2B E.coli (SAKAI) PGM400bp	Jünemann S, Prior K, Albersmeier A, Albaum S, Kalinowski J, Goesmann A, Stoye J, Harmsen D. GABenchToB: a genome assembly benchmark tuned on bacteria and benchtop sequencers. PloS one. 2014 Sep 8;9(9):e107014.
genome assembly	3	25198770	24	9	NGA50	Fig. 2A M.tuberculosis (H37) PGM400bp	Jünemann S, Prior K, Albersmeier A, Albaum S, Kalinowski J, Goesmann A, Stoye J, Harmsen D. GABenchToB: a genome assembly benchmark tuned on bacteria and benchtop sequencers. PloS one. 2014 Sep 8;9(9):e107014.
genome assembly	3	25198770	25	9	Misassemblies	Fig. 2B M.tuberculosis (H37) PGM400bp	Jünemann S, Prior K, Albersmeier A, Albaum S, Kalinowski J, Goesmann A, Stoye J, Harmsen D. GABenchToB: a genome assembly benchmark tuned on bacteria and benchtop sequencers. PloS one. 2014 Sep 8;9(9):e107014.
genome assembly	7	21423806	30	9	Swinepox-SE N50	Fig. 6A	A practical comparison of de novo genome assembly software tools for next-generation sequencing technologies (2011)
genome assembly	7	21423806	31	8	E. coli N50	Fig. 6B	A practical comparison of de novo genome assembly software tools for next-generation sequencing technologies (2011)
genome assembly	7	21423806	32	8	Yeast N50	Fig. 6C	A practical comparison of de novo genome assembly software tools for next-generation sequencing technologies (2011)
genome assembly	10	25521762	39	7	sum quality rows 1-4	Table 5	Assessment of de novo assemblers for draft genomes: a case study with fungal genomes.
genome assembly	16	24086547	48	8	N50	Table 4.	Comparing memory-efficient genome assemblers on stand-alone and cloud infrastructures.
genome assembly	16	24086547	49	7	N50	Table 5.	Comparing memory-efficient genome assemblers on stand-alone and cloud infrastructures.
genome assembly	45	31984131	91	7	fully complete+complete chromosome	Figure 1a	Benchmarking of long-read assemblers for prokaryote whole genome sequencing.
genome variation	40	31874603	86	9	Average Recall rate	Table 3	A systematic evaluation of copy number alterations detection methods on real SNP array and deep sequencing data.
genome variation	42	28569140	88	5	mean(sqrt(sens*spc))	Table 4	An evaluation of copy number variation detection tools for cancer using whole exome sequencing data.
genome variation	49	32138645	97	4	Sensitivity	Table 4	Comparative study of whole exome sequencing-based copy number variation detection tools.
genome variation	49	32138645	98	4	Specificity	Table 4	Comparative study of whole exome sequencing-based copy number variation detection tools.
genome variation	52	31324872	101	9	PPV(all calls)	Fig3	Comprehensive evaluation and characterisation of short read general-purpose structural variant calling software.
genome variation	53	31159850	102	50	F-measure	Fig2a	Comprehensive evaluation of structural variation detection algorithms for whole genome sequencing.
genome variation	54	31136576	103	10	TPR	Fig 2a (50x)	Comprehensively benchmarking applications for detecting copy number variation.
genome variation	54	31136576	104	10	FDR	Fig 2b (50x)	Comprehensively benchmarking applications for detecting copy number variation.
genome variation	66	26220471	126	5	Balanced accuracy	Figure 1B	Evaluation of variant detection software for pooled next-generation sequence data
homology search	1	17151342	1	12	median rank(MCC)	Fig. 2A	Freyhult, E. K., Bollback, J. P., & Gardner, P. P. (2007). Exploring genomic dark matter: a critical assessment of the performance of homology search methods on noncoding RNA. Genome research, 17(1), 117-125.
homology search	1	17151342	2	12	median rank(MCC)	Fig. 2B	Freyhult, E. K., Bollback, J. P., & Gardner, P. P. (2007). Exploring genomic dark matter: a critical assessment of the performance of homology search methods on noncoding RNA. Genome research, 17(1), 117-125.
homology search	1	17151342	3	5	median rank(MCC)	Fig. 3A	Freyhult, E. K., Bollback, J. P., & Gardner, P. P. (2007). Exploring genomic dark matter: a critical assessment of the performance of homology search methods on noncoding RNA. Genome research, 17(1), 117-125.
homology search	1	17151342	4	5	median rank(MCC)	Fig. 3B	Freyhult, E. K., Bollback, J. P., & Gardner, P. P. (2007). Exploring genomic dark matter: a critical assessment of the performance of homology search methods on noncoding RNA. Genome research, 17(1), 117-125.
homology search	47	27256311	93	7	AUC1000	Fig3a	Benchmarking the next generation of homology inference tools.
homology search	47	27256311	94	7	AUC1000	Fig3b	Benchmarking the next generation of homology inference tools.
homology search	47	27256311	95	7	AUC1000	Fig3c	Benchmarking the next generation of homology inference tools.
miscellaneous	4	24526711	26	5	Final/Combined C2DL-MSC	Supplementary-Table 1 Final Ranking	Maška M, Ulman V, Svoboda D, Matula P, Matula P, Ederra C, Urbiola A, España T, Venkatesan S, Balak DM, Karas P. A benchmark for comparison of cell tracking algorithms. Bioinformatics. 2014 Jun 1;30(11):1609-17.
miscellaneous	11	999999999	40	3	error rate	Table 5	Estimating Kinetic Parameters for Essential Amino Acid Production in Arabidopsis Thaliana by Using Particle Swarm Optimization
miscellaneous	11	999999999	41	3	error rate	Table 6	Estimating Kinetic Parameters for Essential Amino Acid Production in Arabidopsis Thaliana by Using Particle Swarm Optimization
miscellaneous	14	18287116	45	4	Sensitivity (Chromosome segment)	Table 1	Empirical comparison of ab initio repeat finding programs.
miscellaneous	14	18287116	46	3	Sensitivity (Chromosome)	Table 1	Empirical comparison of ab initio repeat finding programs.
miscellaneous	24	22172045	60	5	Sensitivity at 0.01 FPR	Figure 7 (Sim4)	Performance analysis of novel methods for detecting epistasis.
miscellaneous	37	31465436	82	11	Precision	Table 2	A benchmark of computational CRISPR-Cas9 guide design methods.
miscellaneous	39	30936559	85	48	Mean Overall score	Supplementary Figure 3a	A comparison of single-cell trajectory inference methods.
miscellaneous	56	31015787	106	5	F0 Error% (k=25)	Table 6	Estimating the <i>k</i>-mer Coverage Frequencies in Genomic Datasets: A Comparative Assessment of the State-of-the-art.
miscellaneous	58	31080946	109	4	AP (adjacency precision)	Table 2b, All	Evaluation of Causal Structure Learning Methods on Mixed Data Types
miscellaneous	58	31080946	110	4	AP (adjacency recall)	Table 2b, All	Evaluation of Causal Structure Learning Methods on Mixed Data Types
multiple sequence alignment	6	17062146	28	10	average accuracy values (all refs)	Fig. 1	The accuracy of several multiple sequence alignment programs for proteins (2006)
multiple sequence alignment	6	17062146	29	10	average accuracy values (Simprot)	Fig. 1	The accuracy of several multiple sequence alignment programs for proteins (2006)
multiple sequence alignment	15	24602402	47	9	RV50 - BB_SP* (Average)	Additional file 2	Assessing the efficiency of multiple sequence alignment programs.
multiple sequence alignment	25	25574120	61	10	Alignment accuracy (SPS)	Figure 1	Evaluating the accuracy and efficiency of multiple sequence alignment methods.
multiple sequence alignment	57	30329135	107	12	Total SP-Score (recall)	S2-supplementary_information. Table: Summary - Protein Data	Evaluating Statistical Multiple Sequence Alignment in Comparison to Other Alignment Methods on Protein Data Sets.
multiple sequence alignment	57	30329135	108	12	Total Modeler Score (precision)	S2-supplementary_information. Table: Summary - Protein Data	Evaluating Statistical Multiple Sequence Alignment in Comparison to Other Alignment Methods on Protein Data Sets.
phylogeny	2	20047664	5	5	Average topological error rate	Fig. 3c/f	Swenson, M. S., Barbançon, F., Warnow, T., & Linder, C. R. (2010). A simulation study comparing supertree and combined analysis methods using SMIDGen. Algorithms for Molecular Biology, 5(1), 1.
phylogeny	19	22132132	55	3	Missing branch rate (TrueAln)	Figure 3	RAxML and FastTree: comparing two methods for large-scale maximum likelihood phylogeny estimation.
phylogeny	21	22152123	57	6	FN rate (representative methods)	Figure 5	Fast and accurate methods for phylogenomic analyses.
phylogeny	22	19046431	58	4	Euclidean distance (L=5000) -- Lake excluded.	Figure 2 (a)	Comparison of methods for estimating the nucleotide substitution matrix.
phylogeny	28	21113338	64	8	Missing branch rate (%) - Avg error	Table 2	Multiple sequence alignment: a major challenge to large-scale phylogenetics.
phylogeny	29	23842808	65	5	Average FN rate	Fig. 5 (50 genes)	Naive binning improves phylogenomic analyses.
phylogeny	31	19179695	67	7	Tree error fraction	Fig. 8 (b)	Barking up the wrong treelength: the impact of gap penalty on alignment and tree accuracy.
phylogeny	46	28739658	92	12	(mean(%correctRelated)+%correctUnrelated)/2	Figure1	Benchmarking Relatedness Inference Methods with Genome-Wide Data from Thousands of Relatives.
protein structure analysis	20	15701525	56	6	AUROC (native score)	Table 1	Comprehensive evaluation of protein structure alignment methods: scoring by geometric measures.
protein structure analysis	30	15840834	66	10	No. of RMSD >3 Å from backbone	Table 2	All are not equal: a benchmark of different homology modeling programs.
proteomics	17	18793413	50	7	Recall(align) - fraction 00	Table 3	Critical assessment of alignment procedures for LC-MS proteomics and metabolomics measurements.
proteomics	17	18793413	51	7	Precision(align) - fraction 00	Table 3	Critical assessment of alignment procedures for LC-MS proteomics and metabolomics measurements.
proteomics	34	19126200	75	5	Median average sensitivity	Figure 5 (b)	Comparison of public peak detection algorithms for MALDI mass spectrometry data analysis
proteomics	34	19126200	76	5	Median average sensitivity	Figure 6 (b)	Comparison of public peak detection algorithms for MALDI mass spectrometry data analysis
read mapping	5	24839440	27	5	Mapping efficiency	Fig. 6	Tran, H., Porter, J., Sun, M. A., Xie, H., & Zhang, L. (2014). Objective and comprehensive evaluation of bisulfite short read mapping tools. Advances in bioinformatics, 2014.
read mapping	12	21525877	42	8	Reads mapped correctly (SE)	Table 2	Evaluation of next-generation sequencing software in mapping and assembly.
read mapping	12	21525877	43	7	Reads mapped correctly (PE)	Table 2	Evaluation of next-generation sequencing software in mapping and assembly.
read mapping	13	24708189	44	14	F-measure (@ 4% error rate)	Figure 3	Comparison of mapping algorithms used in high-throughput sequencing: application to Ion Torrent data.
read mapping	23	23758764	59	9	Sensitivity	Table 2. (reported correct)	Benchmarking short sequence mapping tools.
read mapping	26	22506536	62	7	number of mapped reads whose original position has been retrieved in the complete list of hits.	Table 5.	Mapping reads on a genomic sequence: an algorithmic overview and a practical comparative analysis.
read mapping	27	21856737	63	6	Accuracy @ 0.100	Fig. 1. (a)	Comparative analysis of algorithms for next-generation sequencing read alignment.
read mapping	33	21615913	74	6	Normalized found intervals @ 5% error rate	Figure 5: EMBL:SRR049254, any best	A novel and well-defined benchmarking method for second generation read mapping
read mapping	59	26628557	111	7	Sensitivity	Figure 2B. Mott trimming	Evaluation of preprocessing, mapping and postprocessing algorithms for analyzing whole genome bisulfite sequencing data.
read mapping	59	26628557	112	7	Error rate	Figure 2B. Mott trimming	Evaluation of preprocessing, mapping and postprocessing algorithms for analyzing whole genome bisulfite sequencing data.
read mapping	60	29568413	113	8	AU-ROC	Fig. 3	Performance evaluation method for read mapping tool in clinical panel sequencing.
read mapping	67	25777524	127	4	AUC	Figure 2	WGBSSuite: simulating whole-genome bisulphite sequencing data and benchmarking differential DNA methylation analysis tools
sequencing error correction	32	22492192	68	6	Gain	Table 5: D1	A survey of error-correction methods for next-generation sequencing
sequencing error correction	32	22492192	69	5	Gain	Table 5: D2	A survey of error-correction methods for next-generation sequencing
sequencing error correction	32	22492192	70	7	Gain	Table 5: D3 (B)	A survey of error-correction methods for next-generation sequencing
sequencing error correction	32	22492192	71	4	Gain	Table 5: D5	A survey of error-correction methods for next-generation sequencing
sequencing error correction	32	22492192	72	4	Gain	Table 5: D6	A survey of error-correction methods for next-generation sequencing
sequencing error correction	32	22492192	73	4	Gain	Table 5: D7	A survey of error-correction methods for next-generation sequencing
sequencing error correction	38	30717772	83	10	Accuracy	Table S2a(S. cerevisiae 20x)	A comparative evaluation of hybrid error correction methods for error-prone long reads.
sequencing error correction	38	30717772	84	10	Accuracy	Table S2b(S. cerevisiae 20x)	A comparative evaluation of hybrid error correction methods for error-prone long reads.
sequencing error correction	44	32183840	90	10	sum(gain)	Figure S10a&b.	Benchmarking of computational error-correction methods for next-generation sequencing data.
sequencing error correction	50	28808243	99	5	median(gain)	Figure 2a	Comparison of error correction algorithms for Ion Torrent PGM data: application to hepatitis B virus.
transcriptome analysis	8	25511303	33	8	Mean of 15 AUC ranks (Table 1)	Table 1	Comparisons of computational methods for differential alternative splicing detection using RNA-seq in plant
transcriptome analysis	18	23393030	52	4	Accuracy (%)	Table 1 (brain)	Comparative study of de novo assembly and genome-guided assembly strategies for transcriptome reconstruction based on RNA-Seq
transcriptome analysis	18	23393030	53	4	Accuracy (%)	Table 1 (esc)	Comparative study of de novo assembly and genome-guided assembly strategies for transcriptome reconstruction based on RNA-Seq
transcriptome analysis	18	23393030	54	4	Accuracy (%)	Table 1 (spombe)	Comparative study of de novo assembly and genome-guided assembly strategies for transcriptome reconstruction based on RNA-Seq
transcriptome analysis	36	22287634	81	4	Mean accuracy	Figure 6	Performance comparison and evaluation of software tools for microRNA deep-sequencing data analysis
transcriptome analysis	41	31639029	87	23	Rank median accuracy	Fig. 4a	Accuracy assessment of fusion transcript detection via read-mapping and de novo fusion transcript assembly-based methods.
transcriptome analysis	48	30658573	96	11	AUC-ROC	Fig2	Comparative analysis of differential gene expression analysis tools for single-cell RNA sequencing data.
transcriptome analysis	55	31077315	105	10	Summarized metric (0,1)-score	Table 2	De novo transcriptome assembly: A comprehensive cross-species comparison of short-read RNA-Seq assemblers.
transcriptome analysis	61	31907445	114	11	Median AUROC (mCAD Network, 0 Dropout Rate)	Supplementary Figure 5	Benchmarking algorithms for gene regulatory network inference from single-cell transcriptomic data
transcriptome analysis	62	27941783	115	13	percentage of bases aligned correctly (human, T3)	Supplementary Figure 2	Simulation-based comprehensive benchmarking of RNA-seq aligners.
transcriptome analysis	62	27941783	116	13	percentage of bases aligned correctly (malaria, T3)	Supplementary Figure 2	Simulation-based comprehensive benchmarking of RNA-seq aligners.
transcriptome analysis	63	31948481	117	13	Sum of "final_rank" values	Additional file 8	A Benchmark of Batch-Effect Correction Methods for Single-Cell RNA Sequencing Data
transcriptome analysis	64	26862001	118	8	Sensitivity	Table 3	Comparative assessment of methods for the fusion transcripts detection from RNA-Seq data
transcriptome analysis	64	26862001	119	8	PPV	Table 3	Comparative assessment of methods for the fusion transcripts detection from RNA-Seq data
